# Dysregulated lymphocyte localization in idiopathic multicentric Castleman disease

**DOI:** 10.64898/2025.12.12.693846

**Authors:** Melanie D. Mumau, Michael V. Gonzalez, Katherine S. Forsyth, M. Betina Pampena, Abiola H. Irvine, Criswell L.M. Lavery, Joseph M. Zinski, Ira D. Miller, Sam Barnett Dubensky, Derek A. Oldridge, Laura A. Vella, Michael R. Betts, David C. Fajgenbaum

## Abstract

Idiopathic multicentric Castleman disease (iMCD) is a rare and life-threatening hematologic disease involving episodic flares of uncontrollable systemic inflammation by unknown causes. Hallmark features of iMCD include multiple enlarged lymph nodes with characteristic histopathological phenotypes and a potentially fatal, cytokine release syndrome. The key pathophysiologic drivers of disease are poorly understood and few effective treatment options exist. Here, we discovered an association between elevated chemokines, namely CXCL13, and lymph node size in iMCD, providing one possible explanation for the lymphadenopathy observed clinically. Instead of a concurrent increase in circulating CXCL13 and CXCR5-expressing cells that has been described in other contexts, during active disease, chemokine-responsive lymphocytes downregulated CXCR5 levels in iMCD. Despite heightened chemokine production by lymph node stromal cells, T and B cells failed to appropriately respond to their cues locally within the tissue and were particularly scarce within CXCL13-expressing germinal centers (GC). Inflammatory signals in iMCD lymph nodes appeared to restrict the production and movement of T follicular helper cells, which play an important role in facilitating appropriate GC responses. Together, these data provide a link between dysregulated chemokine production and germinal center lymphocyte trafficking, highlighting a potential mechanism and therapeutic target in iMCD lymphadenopathy.

**One Sentence Summary:** Lymphocyte chemotaxis to discrete areas of lymphoid tissue is disrupted in idiopathic multicentric Castleman disease.
