## Supplemental Table 1 for "Dysregulated lymphocyte localization in idiopathic multicentric Castleman disease"

### Sheet: Sheet1
Gene
ACVR1
ACVR1B
ACVR2A
ACVR2B
ACVRL1
AMH
AMHR2
BMP2
BMP7
BMPR1A
BMPR1B
BMPR2
CCL1
CCL11
CCL13
CCL14
CCL15
CCL16
CCL17
CCL18
CCL19
CCL2
CCL20
CCL21
CCL22
CCL23
CCL24
CCL25
CCL26
CCL27
CCL28
CCL3
CCL3L1
CCL3L3
CCL4
CCL4L2
CCL5
CCL7
CCL8
CCR1
CCR10
CCR2
CCR3
CCR4
CCR5
CCR6
CCR7
CCR8
CCR9
CD27
CD40
CD40LG
CD70
CLCF1
CNTF
CNTFR
CRLF2
CSF1
CSF1R
CSF2
CSF2RA
CSF2RB
CSF3
CSF3R
CTF1
CX3CL1
CX3CR1
CXCL1
CXCL10
CXCL11
CXCL12
CXCL13
CXCL14
CXCL16
CXCL2
CXCL3
CXCL5
CXCL6
CXCL8
CXCL9
CXCR1
CXCR2
CXCR3
CXCR4
CXCR5
CXCR6
EDA
EDA2R
EDAR
EGF
EGFR
EPO
EPOR
FAS
FASLG
FLT1
FLT3
FLT3LG
FLT4
GDF5
GH1
GH2
GHR
HGF
IFNA1
IFNA10
IFNA13
IFNA14
IFNA16
IFNA17
IFNA2
IFNA21
IFNA4
IFNA5
IFNA6
IFNA7
IFNA8
IFNAR1
IFNAR2
IFNB1
IFNE
IFNG
IFNGR1
IFNGR2
IFNK
IFNL1
IFNL2
IFNL3
IFNLR1
IFNW1
IL10
IL10RA
IL10RB
IL11
IL11RA
IL12A
IL12B
IL12RB1
IL12RB2
IL13
IL13RA1
IL15
IL15RA
IL17A
IL17B
IL17RA
IL17RB
IL18
IL18R1
IL18RAP
IL19
IL1A
IL1B
IL1R1
IL1R2
IL1RAP
IL2
IL20
IL20RA
IL20RB
IL21
IL21R
IL22
IL22RA1
IL22RA2
IL23A
IL23R
IL24
IL25
IL26
IL2RA
IL2RB
IL2RG
IL3
IL3RA
IL4
IL4R
IL5
IL5RA
IL6
IL6R
IL6ST
IL7
IL7R
IL9
IL9R
INHBA
INHBB
INHBC
INHBE
KDR
KIT
KITLG
LEP
LEPR
LIF
LIFR
LTA
LTB
LTBR
MET
MPL
NGFR
OSM
OSMR
PDGFA
PDGFB
PDGFC
PDGFRA
PDGFRB
PF4
PF4V1
PLEKHO2
PPBP
PPBPP1
PRL
PRLR
RELT
TGFB1
TGFB2
TGFB3
TGFBR1
TGFBR2
TNF
TNFRSF10A
TNFRSF10B
TNFRSF10C
TNFRSF10D
TNFRSF11A
TNFRSF11B
TNFRSF12A
TNFRSF13B
TNFRSF13C
TNFRSF14
TNFRSF17
TNFRSF18
TNFRSF19
TNFRSF1A
TNFRSF1B
TNFRSF21
TNFRSF25
TNFRSF4
TNFRSF6B
TNFRSF8
TNFRSF9
TNFSF10
TNFSF11
TNFSF12
TNFSF13
TNFSF13B
TNFSF14
TNFSF15
TNFSF18
TNFSF4
TNFSF8
TNFSF9
TPO
TSLP
VEGFA
VEGFB
VEGFC
VEGFD
XCL1
XCL2
XCR1
ADCY1
ADCY2
ADCY3
ADCY4
ADCY5
ADCY6
ADCY7
ADCY8
ADCY9
AKT1
AKT2
AKT3
ARRB1
ARRB2
BCAR1
BRAF
CDC42
CHUK
CRK
CRKL
CSK
DOCK2
ELMO1
FGR
FOXO3
GNAI1
GNAI2
GNAI3
GNB1
GNB2
GNB3
GNB4
GNB5
GNG10
GNG11
GNG12
GNG13
GNG2
GNG3
GNG4
GNG5
GNG7
GNG8
GNGT1
GNGT2
GRB2
GRK1
GRK2
GRK3
GRK4
GRK5
GRK6
GRK7
GSK3A
GSK3B
HCK
HRAS
IKBKB
IKBKG
ITK
JAK2
JAK3
KRAS
LYN
MAP2K1
MAPK1
MAPK3
NCF1
NFKB1
NFKBIA
NFKBIB
NRAS
PAK1
PARD3
PIK3CA
PIK3CB
PIK3CD
PIK3CG
PIK3R1
PIK3R2
PIK3R3
PIK3R5
PLCB1
PLCB2
PLCB3
PLCB4
PREX1
PRKACA
PRKACB
PRKACG
PRKCB
PRKCD
PRKCZ
PRKX
PTK2
PTK2B
PXN
RAC1
RAC2
RAF1
RAP1A
RAP1B
RASGRP2
RELA
RHOA
ROCK1
ROCK2
SHC1
SHC2
SHC3
SHC4
SOS1
SOS2
STAT1
STAT2
STAT3
STAT5B
TIAM1
TIAM2
VAV1
VAV2
VAV3
WAS
WASL
