## Supplemental Table 2 for "Dysregulated lymphocyte localization in idiopathic multicentric Castleman disease"

### Sheet: Sheet1
		Marker	Fluorochrome	Clone	Brand
		CXCR3	BUV395	IC6/CXCR3	BD
		CCR6	BV650	G034E3	Biolegend
		CXCR5	AF647	RF8B2	BD
		Aqua blue			Invitrogen
		PD-1	APC-Cy7	EH12.2H7	Biolegend
		CD85j	PECy5	GHI/75	BD
		CD267	PECy7	1A1	Biolegend
		CD69	AF700	FN50	Biolegend
		CD27	BUV496	L128	BD
		CD10	BUV737	HI10a	BD
		CD3	BV570	UCHT1	Biolegend
		IgD	PE-CF594	IA6-2	BD
		CD11c	PE-Cy5.5	N418	eBioscience
		CD20	BB700	2H7	BD
		CD21	BUV805	B-ly4	BD
		CD56	BV570	HCD56	Biolegend
		IgM	BV605	MHM-88	Biolegend
		CD43	BV750	1G10	BD
		CD19	BV786	HIB19	Biolegend
		CD5	BUV563	UCHT2	BD
		CD38	BUV661	HIT2	BD
		CD14	BV480	MP9	BD
		CD16	BV711	3G8	Biolegend
		HLA-DR	BUV615	3G8	BD
		Ki67	FITC	B56	BD
		Bcl6	BV421	K112-91	BD
		T-bet	PE	4B10	eBioscience
		CCR7	APC-Cy7	G043H7	Biolegend
		CCR6	BV605	G034E3	Biolegend
		CCR5	BV650	3A9	BD
		CCR4	PE-CF594	1G1	BD
		CXCR5	BV750	RF8B2	BD
		CCR2	Pe Cy7	K036C2	Biolegend
		CX3CR1	PE	2A9-1	Biolegend
		PD-1	BV421	EH12.2H7	Biolegend
		CD127	BV480	HIL-7R-M21	BD
		CD27	BV785	O323	Biolegend
		CD25	BUV737	2A3	BD
		CD3	BUV805	UCHT1	BD
		CD14	BV510	M5E2	Biolegend
		CD19	BV510	HIB19	Biolegend
		CD69	PE-Cy5	FN50	Biolegend
		CD39	BB700	TU66	BD
		CD38	BUV661	HIT2	BD
		CD4	BB790	SK3	BD
		CD95	BV711	DX2	Biolegend
		CD8	BUV496	RPA-T8	BD
		CD45RA	BUV563	HI100	BD
		HLA-DR	BUV615	3G8	BD
		Perforin	APC	B-D48	Biolegend
		Granzyme B	FITC	GB11	BD
		Ki67	AF700	B56	BD
